# Robustness of field studies evaluating biodiversity responses to invasive species management in New Zealand

**DOI:** 10.1101/2022.03.10.483864

**Authors:** Robert B. Allen, David M. Forsyth, Darryl I. MacKenzie, Duane A. Peltzer

**Affiliations:** Independent Researcher, 8 Roblyn Place, Lincoln 7608, New Zealand; Vertebrate Pest Research Unit, NSW Department of Primary Industries, 1447 Forest Road, Orange, NSW 2800, Australia; Proteus, Outram 9019, New Zealand; Manaaki Whenua Landcare Research, Lincoln 7608, New Zealand

**Keywords:** evidence-base, experimental design, logistic regression, pest control, randomisation, replication, representativeness, sampling universe, systematic review

## Abstract

Benefits of invasive species management for terrestrial biodiversity are widely expected and promoted in New Zealand. Evidence for this is presented in policy and scientific reviews of the literature, but the robustness and repeatability of the underpinning evidence-base remains poorly understood. We evaluated the design of field-based studies assessing biodiversity responses to invasive species management in 155 peer-reviewed articles published across 46 journals from 2010 - 2019. Each study was assessed against nine principles of experimental design, covering robustness of sampling and avoidance of bias. These principles are important in New Zealand to detect treatment effects from environmental variability driven by underlying gradients such as soil fertility, climate and disturbance. Fifty two percent of studies defined a sampling universe and 68% of studies specified the treatment. Whereas, 54%, 74%, and 50% of studies did not utilise replication, representatively sample the universe, or quantify invasive species, respectively. Ninety five percent of studies quantified biodiversity responses, although a high proportion of these did not representatively sample replicates. Initial conditions and accounting for effects of experimental implementation were not utilised in 57% and 84% of studies respectively. No studies avoided observer/analyst bias using blinding methods, despite this being widely adopted in other fields. Ordinal logistic regression showed these principles varied in how robustly they were applied among categories of biodiversity responses and invasive species. Our findings suggest that greater attention to experimental design principles is desirable: supported by researchers, funding agencies, reviewers, and journal editors. Greater resources is not necessarily a solution to these design issues. Undertaking fewer studies, that are individually more expensive because they better adhere to experimental design principles, is one alternative. Our intent in this article is to improve the robustness of future field studies for at least some principles. Robust designs have enduring value, reduce uncertainty and increase our understanding of when, where and how often the impacts of invasive species on biodiversity are indeed reversible.
