## Supplemental data for "Robustness of field studies evaluating biodiversity responses to invasive species management in New Zealand"

### Sheet: Publications
Publication	Publication year			Design principle scores
		Invasive categories	Biodiversity categories	Principle 1: Define sampling universe	Principle 2: Specify treatment(s)	Principle 3: Utilise replication	Principle 4: Representatively sample the universe	Principle 5: Representatively quantify invasive species within replicates	Principle 6: Representatively quantify biodiversity within replicates	Principle 7: Determine initial conditions	Principle 8: Account for effects of experiment implementation	Principle 9: Avoid observer/analyst bias
New Zealand Journal of Ecology 42: 169–178	2018	Mammal predator	Bird	1	2	2	1	2	2	2	1	1
New Zealand Journal of Ecology 43: 3358	2019	Mammal predator	Other	1	2	1	1	2	2	2	1	1
New Zealand Journal of Ecology 43: 3353	2019	Mammal predator	Bird	1	2	1	1	3	2	2	1	1
New Zealand Journal of Zoology 46: 149–164	2019	Mammal predator	Invert	1	1	1	1	1	2	2	1	1
Journal of Ecology 104: 1505–1517	2016	Mammal herbivore	Other	1	2	3	1	1	2	1	1	1
Forest Ecology and Management 364: 70–76	2016	Mammal herbivore	Plant	3	2	3	3	1	3	1	1	1
Ecological Applications 23: 1707–1721	2013	Mammal predator	Other	1	2	2	2	2	2	2	1	1
Wildlife Research 44: 623–636	2017	Mammal herbivore	Plant	2	2	2	2	3	3	2	1	1
New Zealand Journal of Ecology 43: 3371	2019	Mammal predator	Bird	3	1	1	3	2	2	2	2	1
New Zealand Journal of Ecology 43: 3351	2019	Mammal predator	Bird	3	1	1	1	1	2	1	1	1
New Zealand Journal of Ecology 42: 137–148	2018	Mammal predator	Bird	2	1	3	1	2	2	2	1	1
New Zealand Journal of Ecology 42: 158–168	2018	Mammal predator	Bird	3	2	1	1	2	2	2	2	1
New Zealand Journal of Ecology 42: 204–213	2018	Weed	Bird	1	2	2	1	3	3	2	1	1
New Zealand Journal of Ecology 36: 131–140	2012	Mammal predator	Bird	2	2	1	2	2	1	1	1	1
New Zealand Journal of Ecology 36: 141–150	2012	Mammal predator	Other	2	2	2	1	1	1	1	1	1
New Zealand Journal of Ecology 36: 75–89	2012	Mammal predator	Bird	2	2	1	1	2	2	2	1	1
New Zealand Journal of Ecology 36: 324–332	2012	Other	Bird	1	2	3	2	3	3	3	1	1
New Zealand Journal of Ecology 36: 333–339	2012	Other	Bird	2	3	2	2	2	2	2	1	1
New Zealand Journal of Ecology 41: 23–33	2017	Mammal predator	Bird	3	2	1	1	1	3	1	1	1
New Zealand Journal of Ecology 41: 65–73	2017	Mammal herbivore	Plant	1	1	2	1	1	2	2	1	1
New Zealand Journal of Ecology 41: 84–97	2017	Mammal predator	Other	1	2	1	1	1	2	2	1	1
New Zealand Journal of Ecology 41: 186–192	2017	Mammal predator	Other	2	1	1	1	1	2	2	1	1
New Zealand Journal of Ecology 41: 234–239	2017	Weed	Plant	1	2	2	1	2	1	2	1	1
New Zealand Journal of Ecology 40: 88–99	2016	Mammal predator	Bird	3	1	1	1	1	2	1	1	1
New Zealand Journal of Ecology 40: 137–149	2016	Mammal herbivore	Plant	3	2	1	3	2	2	1	1	1
New Zealand Journal of Ecology 40: 179–185	2016	Mammal herbivore	Plant	1	2	2	1	1	3	1	1	1
New Zealand Journal of Ecology 39: 61–70	2015	Weed	Plant	1	2	2	2	1	3	1	1	1
New Zealand Journal of Ecology 39: 245–253	2015	Mammal predator	Birds	2	1	1	1	2	2	1	1	1
New Zealand Journal of Ecology 38: 116 – 123	2014	Mammal predator	Bird	1	2	1	1	2	2	2	2	1
New Zealand Journal of Ecology 38: 201–212	2014	Mammal herbivore	Plant	2	1	2	1	1	3	1	1	1
New Zealand Journal of Ecology 38: 297–306	2014	Mammal predator	Other	1	1	3	1	1	2	1	1	1
New Zealand Journal of Ecology 38: 315–321	2014	Mammal predator	Bird	1	2	1	1	2	2	2	1	1
New Zealand Journal of Ecology 38: 322–327	2014	Mammal predator	Other	1	2	1	1	2	2	2	1	1
New Zealand Journal of Ecology 37: 41–50	2013	Mammal predator	Bird	3	2	2	1	2	3	2	2	1
New Zealand Journal of Ecology 37: 224–231	2013	Mammal predator	Bird	3	2	1	3	2	3	3	2	1
New Zealand Journal of Ecology 35: 85–93	2011	Other	Other	1	2	1	1	1	2	1	1	1
New Zealand Journal of Ecology 35: 261–272	2011	Mammal predator	Invert	2	2	1	1	2	2	2	1	1
New Zealand Journal of Ecology 35: 291–295	2011	Mammal predator	Other	2	1	1	1	1	2	2	2	1
New Zealand journal of botany 49: 243–262	2011	Mammal herbivore	Plant	1	1	2	1	1	2	1	1	1
New Zealand Journal of Zoology 37: 1–12	2010	Mammal predator	Bird	3	2	1	3	2	1	1	1	1
New Zealand Journal of Zoology 39: 209–227	2012	Weed	Invert	1	1	1	1	2	2	1	1	1
New Zealand Journal of Zoology 39: 257–260	2012	Mammal predator	Other	1	3	1	1	2	2	2	1	1
New Zealand Journal of Zoology 40: 145–153	2013	Mammal predator	Bird	2	2	1	1	1	2	2	2	1
New Zealand Journal of Zoology 42: 131–144	2015	Mammal predator	Bird	3	3	2	1	1	2	1	1	1
New Zealand Journal of Zoology 43: 211–220	2016	Mammal predator	Other	3	2	1	1	1	2	1	1	1
New Zealand Journal of Zoology 43: 258–274	2016	Mammal predator	Bird	2	1	2	1	1	2	1	1	1
New Zealand Journal of Zoology 43: 351–362	2016	Mammal predator	Bird	2	2	1	1	1	2	2	1	1
Wildlife research 37: 604–611	2010	Mammal predator	Other	1	2	1	1	2	2	2	1	1
Wildlife Research 39: 721–730	2012	Mammal herbivore	Plant	1	2	2	2	3	3	1	1	1
Wildlife Research 40: 36–44	2013	Mammal predator	Other	1	3	1	2	3	3	3	1	1
Wildlife research 40: 561–569	2013	Mammal herbivore	Plant	1	2	2	1	2	2	2	1	1
Wildlife research 45: 155–163	2018	Mammal predator	Bird	2	1	1	1	1	2	2	2	1
Journal of the Royal Society of New Zealand 44: 61–87	2014	Mammal predator	Invert	1	1	1	1	1	2	1	1	1
Journal of the Royal Society of New Zealand 42: 217–239	2012	Weed	Invert	2	1	1	1	1	2	1	1	1
New Zealand Journal of Ecology 98: 1422–1433	2010	Mammal herbivore	Plant	2	2	3	1	1	3	1	1	1
Journal of Ecology 100: 662–677	2012	Mammal herbivore	Plant	1	2	2	1	3	3	1	1	1
Journal of Ecology 102: 622–631	2014	Mammal herbivore	Plant	1	2	3	1	1	3	1	1	1
Journal of Ecology 104: 1219–1232	2016	Weed	Other	1	3	3	1	2	2	1	1	1
Pacific Conservation Biology 16: 86–91	2010	Mammal predator	Other	2	2	1	1	2	2	1	2	1
Austral Ecology 35: 722–730	2010	Mammal predator	Bird	1	2	2	1	1	2	2	1	1
Austral Ecology 36: 153–166	2011	Mammal herbivore	Plant	1	1	2	1	1	2	1	1	1
Austral Ecology 36: 858–869	2011	Mammal herbivore	Plant	1	1	2	1	2	3	2	1	1
Austral Ecology 38: 95–102	2013	Mammal predator	Other	1	1	1	1	1	2	1	1	1
Austral Ecology 41: 538–548	2016	Mammal herbivore	Plant	1	2	1	1	2	2	2	1	1
Austral Ecology 42: 198–209	2017	Mammal predator	Bird	2	2	1	1	2	3	1	1	1
Austral Ecology 43: 937–948	2018	Other	Plant	1	2	2	1	3	3	1	1	1
Forest Ecology and Management 376: 36–44	2016	Mammal herbivore	Plant	1	1	1	1	1	3	1	1	1
Forest Ecology and Management 331: 165–179	2014	Mammal herbivore	Plant	3	2	3	1	1	3	2	1	1
Forest Ecology and Management 448: 198–207	2019	Mammal herbivore	Plant	1	2	1	1	2	2	1	1	1
Journal of Applied Ecology 47: 1053–1062	2010	Weed	Invert	1	3	2	2	3	3	1	2	1
Journal of Applied Ecology 51: 1015–1023	2014	Mammal herbivore	Plant	3	2	2	1	1	3	1	1	1
Journal of Applied Ecology 49: 652–660	2012	Weed	Bird	1	3	1	1	2	3	1	1	1
Journal of Applied Ecology 49: 1296–1305	2012	Mammal herbivore	Plant	1	1	2	1	3	3	1	1	1
Ecological Applications 27: 1190–1198	2017	Mammal predator	Other	2	1	3	1	2	2	1	1	1
Ecology 93: 145–155	2012	Mammal herbivore	Plant	1	2	2	1	3	3	1	1	1
Conservation Biology 26: 97–106	2012	Mammal predator	Bird	1	1	1	1	2	2	1	1	1
Conservation Biology 27: 74–82	2013	Mammal predator	Invert	1	2	2	1	2	2	2	1	1
Conservation Biology 27: 210–218	2013	Mammal predator	Bird	1	2	1	1	2	2	1	1	1
Conservation Biology 28: 333–344	2014	Mammal predator	Bird	2	1	1	1	1	1	1	1	1
Conservation Biology 28: 713–723	2014	Mammal predator	Bird	1	2	3	1	2	2	2	1	1
Conservation Biology 32: 1346–1355	2018	Mammal predator	Bird	1	1	1	1	2	2	1	1	1
Biological Conservation 143: 72–77	2010	Mammal predator	Other	2	2	2	2	3	3	3	2	1
Biological Conservation 143: 926–938	2010	Mammal herbivore	Plant	3	3	1	3	3	2	2	1	1
Biological Conservation 147: 79–86	2012	Mammal predator	Bird	1	1	1	1	1	2	1	1	1
Biological Conservation 153: 64–71	2012	Mammal herbivore	Plant	1	2	3	1	1	3	1	1	1
Biological Conservation 160: 97–104	2013	Mammal predator	Bird	1	1	1	1	2	2	2	1	1
Biological Conservation 167: 363–370	2013	Mammal predator	Bird	2	2	1	1	2	2	1	1	1
Biological Conservation 204: 120–127	2016	Mammal predator	Other	2	3	1	1	1	2	1	1	1
Biological Conservation 214: 119–126	2017	Mammal predator	Other	2	2	1	1	1	2	1	1	1
Biological Conservation 214: 156–167	2017	Mammal predator	Other	2	1	2	1	2	2	2	1	1
Biological Conservation 215: 39–45	2017	Mammal predator	Bird	1	1	1	1	1	2	1	2	1
The Journal of Wildlife Management 77: 1114–1123	2013	Mammal predator	Bird	3	1	1	3	2	2	1	1	1
The Journal of Wildlife Management 80: 970–977	2016	Mammal predator	Bird	3	1	1	3	1	2	1	1	1
The Journal of Wildlife Management 81: 342–346	2017	Mammal predator	Bird	1	2	1	1	2	2	2	1	1
The Journal of Wildlife Management 83: 1744–1752	2019	Mammal predator	Bird	3	2	1	3	1	2	1	1	1
Biological Invasions 12: 2619–2638	2010	Other	Other	2	2	3	1	2	2	2	3	1
Biological Invasions 13: 1021–1028	2011	Mammal predator	Bird	1	1	1	1	1	2	1	1	1
Biological Invasions 15: 2193–2204	2013	Other	Other	2	1	3	1	1	2	1	2	1
Biological Invasions 16: 167–175	2014	Other	Other	3	2	1	2	1	2	1	1	1
Biological Invasions 16: 1105–1118	2014	Mammal herbivore	Plant	2	1	3	1	2	2	1	1	1
Biological Invasions 17: 1453–1470	2015	Mammal predator	Bird	1	2	1	1	1	3	2	1	1
Biological Invasions 19: 339–349	2017	Weed	Plant	3	1	1	1	2	2	1	1	1
Biological Invasions 19: 1379–1387	2017	Other	Invert	3	2	3	2	3	3	3	2	1
Restoration Ecology 21: 763–769	2013	Mammal herbivore	Plant	1	2	2	1	1	2	1	1	1
Restoration Ecology 23: 268–276	2015	Weed	Invert	3	2	2	1	2	2	1	1	1
Restoration Ecology 23: 580–587	2015	Mammal predator	Bird	2	2	3	1	1	2	2	1	1
Restoration Ecology 23: 607–614	2015	Weed	Plant	2	2	1	1	2	2	2	1	1
Restoration Ecology 24: 336–345	2016	Weed	Plant	2	3	3	3	3	3	2	1	1
Restoration Ecology 24: 717–721	2016	Weed	Invert	3	1	2	1	1	2	2	1	1
Biology Letters 8: 574–577	2012	Mammal predator	Other	1	3	3	1	1	2	2	1	1
Journal of Wildlife Diseases 51: 177–186	2015	Mammal predator	Other	2	2	1	2	1	2	1	2	1
Oecologia 172: 751–766	2013	Mammal herbivore	Plant	1	1	2	1	2	2	1	1	1
Ecological Indicators 25: 23–34	2013	Mammal predator	Bird	1	1	2	1	2	2	1	1	1
Bird Conservation International 22: 429–444	2012	Mammal predator	Bird	3	2	1	1	1	2	1	1	1
EcoHealth 8: 290–300	2011	Mammal predator	Bird	1	2	1	1	1	2	2	1	1
New Zealand Veterinary Journal 58: 218–223	2010	Mammal predator	Bird	3	1	1	1	1	1	1	2	1
New Zealand Journal of Ecology 40: 212–218	2016	Mammal predator	Other	3	2	1	2	1	1	1	1	1
New Zealand Journal of Ecology 15: 123–130	2012	Mammal predator	Bird	3	2	1	3	1	2	2	2	1
Conservation Evidence 7: 69–74	2010	Mammal predator	Bird	3	2	1	3	1	2	2	2	1
Emu 110: 296–301	2010	Mammal predator	Bird	1	2	1	1	1	2	2	2	1
Emu–Austral Ornithology 113: 45–51	2013	Mammal predator	Bird	1	2	1	1	1	2	2	2	1
New Zealand Journal of ecology 35: 220–228	2011	Mammal predator	Bird	3	2	1	2	1	2	1	1	1
Ecology Letters 15: 778–785	2012	Mammal predator	Bird	3	2	1	2	1	2	1	1	1
Journal of Insect Conservation 18: 203–214	2014	Mammal predator	Invert	3	2	1	1	1	2	1	1	1
Emu–Austral Ornithology 115: 146–157	2015	Mammal predator	Bird	1	2	1	1	1	2	2	2	1
Oryx 47: 144–152	2013	Mammal predator	Bird	3	2	1	2	2	3	2	1	1
Emu–Austral Ornithology 115: 20–28	2015	Other	Bird	3	1	2	2	1	3	1	1	1
New Zealand Notornis 58: 71–80	2011	Mammal predator	Bird	2	1	1	2	1	2	1	1	1
Ecological Management and Restoration 17: 200–209	2016	Mammal predator	Other	3	2	3	1	2	1	2	1	1
New Zealand Journal of Ecology 40: 310–320	2016	Mammal predator	Invert	1	2	3	1	3	2	1	1	1
Ecosphere 9(11) pe02497	2018	Mammal predator	Bird	1	1	2	1	1	2	1	1	1
Conservation and Ecology 13: 11	2018	Mammal predator	Bird	3	3	1	1	3	2	1	1	1
New Zealand Journal of Ecology 37: 359–369	2013	Mammal predator	Bird	3	1	1	1	1	2	1	1	1
Ecological Management and Restoration 18: 26–31	2017	Mammal predator	Other	3	2	1	3	1	2	1	1	1
Notornis 65: 132–151	2018	Mammal predator	Bird	3	2	1	3	1	2	2	1	1
Bird Conservation International 21: 207–220	2011	Mammal predator	Bird	2	1	1	1	1	2	1	1	1
Notornis 66: 1–15	2019	Mammal predator	Bird	2	2	1	1	2	2	1	1	1
Ecosystems 20: 1151–1163	2017	Weed	Plant	1	3	2	2	3	3	1	1	1
AoB Plants 6: plu056	2014	Weed	Other	1	2	3	2	3	3	1	1	1
Oikos 122: 258–264	2013	Other	Other	1	3	3	1	1	2	2	1	1
Ecology and Evolution 6: 1954–1966	2016	Mammal herbivore	Plant	1	1	2	1	3	3	1	1	1
Oecologia 163: 449–460	2010	Mammal herbivore	Plant	1	1	3	1	1	2	1	1	1
Oecologia 162: 1005–1016	2010	Mammal herbivore	Plant	1	1	2	1	1	2	1	1	1
Antarctic Science 29: 209–216	2017	Mammal predator	Bird	3	2	1	3	1	2	1	1	1
Ibis 160: 892–899	2018	Mammal predator	Bird	1	3	1	1	1	2	2	1	1
Applied Vegetation Science 20: 620–630	2017	Weed	Plant	3	2	2	1	3	3	3	1	1
Oecologia 186: 577–587	2018	Weed	Other	1	3	3	2	3	3	2	2	1
New Zealand Journal of Marine and Freshwater Research 45: 357–367	2011	Weed	Plant	2	3	3	1	1	3	2	1	1
New Zealand Plant Protection 65: 74–80	2012	Weed	Plant	2	2	1	1	2	2	1	1	1
New Zealand Plant Protection 68: 132–138	2015	Weed	Plant	1	2	3	2	3	3	1	1	1
Arthropod–Plant Interactions 9: 585–597	2015	Weed	Invert	3	2	2	1	3	3	3	1	1
New Zealand Journal of Ecology 40: 302–309	2016	Other	Plant	1	2	2	2	2	2	1	1	1
New Zealand Plant Protection 68: 7–12	2015	Other	Plant	1	3	3	2	2	3	2	1	1
New Zealand Plant Protection 66: 383–383	2013	Other	Plant	1	3	3	1	1	2	1	2	1
Biological Conservation 169: 109–116	2014	Other	Bird	3	1	2	2	1	2	1	1	1
