## Supplemental searches for "Robustness of field studies evaluating biodiversity responses to invasive species management in New Zealand"

### Sheet: Review
	Reviews of research
1	Hare KM, Borrelle SB, Buckley HL, Collier KJ, Constantine R, Perrott JK, Watts CH, Towns DR 2019. Intractable: species in New Zealand that continue to decline despite conservation efforts. Journal of the Royal Society of New Zealand 49: 301–319
2	Nelson NJ, Briskie JV, Constantine R, Monks J, Wallis GP, Watts C, Wotton DM 2019. The winners: species that have benefited from 30 years of conservation action. Journal of the Royal Society of New Zealand 49: 281–300
3	Simberloff D 2019. New Zealand as a leader in conservation practice and invasion management. Journal of the Royal Society of New Zealand 49: 259–280.
4	Towns DR, Daugherty CH, Broome K, Timmins S, Clout M 2019. The thirty-year conservation revolution in New Zealand: an introduction. Journal of the Royal Society of New Zealand 49: 243–258
5	Wallis GP 2019. Thirty years of conservation genetics in New Zealand: what have we learnt? Journal of the Royal Society of New Zealand 49: 320–346
6	Simpkins CE, Lee F, Powers BF, Anderson S, Asena Q, Brock JM, Perry GL 2018. Population viability analyses in New Zealand: a review. New Zealand Journal of Ecology 42: 107–115
7	Chapter 14 2021. The Handbook of New Zealand Mammals. 3rd edn. (Eds. CM King and DM Forsyth)
8	Preface-Introduction 2021. The Handbook of New Zealand Mammals. 3rd edn. (Eds. CM King and DM Forsyth)
9	Innes J, Fitzgerald N, Binny R, Byrom A, Pech R, Watts C, Gillies C, Maitland M, Campbell-Hunt C, Burns B 2019. New Zealand ecosanctuaries: types, attributes and outcomes. Journal of the Royal Society of New Zealand 49: 370–393
10	Chapter 11 2021. The Handbook of New Zealand Mammals. 3rd edn. (Eds. CM King and DM Forsyth)
11	Chapter 12 2021. The Handbook of New Zealand Mammals. 3rd edn. (Eds. CM King and DM Forsyth)
12	Chapter 13 2021. The Handbook of New Zealand Mammals. 3rd edn. (Eds. CM King and DM Forsyth)
13	Chapter 2 2021. The Handbook of New Zealand Mammals. 3rd edn. (Eds. CM King and DM Forsyth)
14	Chapter 3 2021. The Handbook of New Zealand Mammals. 3rd edn. (Eds. CM King and DM Forsyth)
15	Chapter 4 2021. The Handbook of New Zealand Mammals. 3rd edn. (Eds. CM King and DM Forsyth)
16	Chapter 5 2021. The Handbook of New Zealand Mammals. 3rd edn. (Eds. CM King and DM Forsyth)
17	Chapter 6 2021. The Handbook of New Zealand Mammals. 3rd edn. (Eds. CM King and DM Forsyth)
18	Chapter 9 2021. The Handbook of New Zealand Mammals. 3rd edn. (Eds. CM King and DM Forsyth)
19	Chapter 10 2021. The Handbook of New Zealand Mammals. 3rd edn. (Eds. CM King and DM Forsyth)
20	Hulme PE 2020. Plant invasions in New Zealand: global lessons in prevention, eradication and control. Biological Invasions 22: 1539–1562

### Sheet: Broad search terms
Search	Invasive taxa	Biodiversity response	Type of treatment
1	Weeds	Native plants	Herbicide
2	Weeds	Native invertebrates	Biocontrol
3	Weeds	Fungi	Control
4	Fungi	Bacteria	Fungicide
5	Fungi	Native plants	Fungicide
6	Phytophthora	Native bacteria	Control
7	Bacteria	Native plants	Antibacterial
8	Invasive species	Native fungi	Control
9	Invasive species	Native species	Control
10	Mammals	Biodiversity	Control
11	Predators	Biodiversity	Control
12	Predators	Biodiversity	Control
		Native species
